# DEAD-box RNA Helicases Act as Nucleotide Exchange Factors for Casein Kinase 2

**DOI:** 10.1101/2021.12.20.473452

**Authors:** Edoardo Fatti, Alexander Hirth, Andrea Švorinić, Matthias Günther, Cristina-Maria Cruciat, Gunter Stier, Sergio P. Acebron, Dimitris Papageorgiou, Irmgard Sinning, Jeroen Krijgsveld, Thomas Höfer, Christof Niehrs

**Author notes:** Equal contribution (Edoardo Fatti, Alexander Hirth, Andrea Švorinić, Matthias Günther).

## Abstract

DDX RNA helicases promote RNA processing but DDX3X is also known to activate casein kinase 1 ε (CK1ε). Here we show that not only is protein kinase stimulation a latent property of other DDX proteins towards CK1ε, but that this extends to casein kinase 2 (CK2α2) as well. CK2α2 enzymatic activity is stimulated by a variety of DDX proteins and we identify DDX1/24/41/54 as physiological activators required for full kinase activity *in vitro* and in *Xenopus* embryos. Mutational analysis of DDX3X reveals that CK1 and CK2 kinase stimulation engages its RNA binding-but not catalytic motifs. Mathematical modelling of enzyme kinetics and stopped-flow spectroscopy converge that DDX proteins function as nucleotide exchange factor towards CK2α2 that reduce unproductive reaction intermediates and substrate inhibition. Our study reveals protein kinase stimulation by nucleotide exchange as a new principle in kinase regulation and an evolved function of DDX proteins.
