## Supplemental Table 2 for "DEAD-box RNA Helicases Act as Nucleotide Exchange Factors for Casein Kinase 2"

### Sheet: Information
Information on MS Table
Protein IDs	Uniprot Identification Numbers
Peptides CK2	Total amount of peptides identified in CK2 sample for corresponding protein
Peptides IgG	Total amount of peptides identified in IgG control sample for corresponding protein
Unique Peptides CK2	Number of unique peptides identified in CK2 sample only present in corresponding protein
Unique Peptides IgG	Number of unique peptides identified in IgG control sample only present in corresponding protein
iBAQ CK2	intensity based absolute quantification values in CK2 sample for corresponding protein (inf = not detected)
iBAQ IgG	intensity based absolute quantification values in IgG control sample for corresponding protein (inf = not detected)
LFQ intensity CK2	label free quantification values of corresponding protein in CK2 sample
LFQ intensity IgG	label free quantification values of corresponding protein in IgG control sample
LFQ	label free quantification ratio in CK2 sample compared to IgG control sample

### Sheet: Xl.CK2a IP MS
Rank	Protein Ids	Gene Names	Peptides CK2	Peptides IgG	Unique peptides CK2	Unique peptides IgG	iBAQ	iBAQ CK2	iBAQ IgG	LFQ intensity CK2	MS Count IgG	LFQ
1	Q4V7W4	atxn2	38	0	38	0	8.7412	8.7412	-Inf	10.2559	0	10.2559
2	Q4KLR0	LOC398314	15	1	15	1	7.90792	7.90774	4.5188	9.40741	1	9.40741
3	P20965	pabpc1-a	23	1	5	0	7.62054	7.62054	-Inf	9.16569	0	9.16569
4	Q6INV5	csnk2a1	16	0	16	0	8.01385	8.01385	-Inf	9.09163	0	9.09163
5	Q6GP89	lsm12	3	0	3	0	8.22652	8.22652	-Inf	8.98901	0	8.98901
6	Q32P34	sec16a	20	0	20	0	7.23699	7.23699	-Inf	8.91326	0	8.91326
7	Q9PTK7	snap91	12	0	12	0	7.53317	7.53317	-Inf	8.89272	0	8.89272
8	Q6GR17	pdhb	10	1	8	1	7.70597	7.70567	4.56299	8.83614	1	8.83614
9	Q5M9B0	LOC496146	9	0	3	0	7.73728	7.73728	-Inf	8.72163	0	8.72163
10	Q98SP8	epabp-a	26	3	5	0	7.13915	7.13915	-Inf	8.71395	0	8.71395
11	Q3B8A4	pdha1-B-prov	13	0	4	0	7.51081	7.51081	-Inf	8.69975	0	8.69975
12	A2VD92	ddx1	16	0	16	0	7.06974	7.06974	-Inf	8.66082	0	8.66082
13	Q6AZJ4	kctd10	9	0	8	0	7.52216	7.52216	-Inf	8.60916	0	8.60916
14	Q66J21	gbp7	1	0	1	0	5.80782	5.80782	-Inf	8.5958	0	8.5958
15	Q5PPT1	LOC496089	10	1	9	0	7.60428	7.60342	4.90696	8.58776	1	8.58776
16	P28021	csnk2b	5	0	5	0	7.83879	7.83879	-Inf	8.56788	0	8.56788
17	Q7ZXK4	rpl10	8	0	8	0	7.75543	7.75543	-Inf	8.49093	0	8.49093
18	Q6GP20	xNopp180	11	0	4	0	6.90134	6.90134	-Inf	8.45764	0	8.45764
19	P79932	PdhE1beta-2	9	0	7	0	7.45	7.45	-Inf	8.42037	0	8.42037
20	Q6IP73	naca	4	0	4	0	7.83656	7.83656	-Inf	8.4035	0	8.4035
21	P20397	ncl	7	4	5	2	6.92952	6.91426	5.46765	8.34563	4	8.34563
22	A1L3M8	LOC100037049	5	0	5	0	6.89527	6.89527	-Inf	8.25701	0	8.25701
23	Q9DFZ9	NA	11	0	1	0	6.77662	6.77662	-Inf	8.22827	0	8.22827
24	Q505M1	csde1	10	0	10	0	6.36074	6.36074	-Inf	8.04198	0	8.04198
25	Q6GM62	idh3g	5	1	5	1	6.92169	6.90675	5.4508	7.91913	1	7.91913
26	Q6DEB0	pdha1	11	0	2	0	6.72738	6.72738	-Inf	7.89736	0	7.89736
27	Q91803	nolc1	10	0	3	0	6.2836	6.2836	-Inf	7.89638	0	7.89638
28	Q7ZWW5	abcf2	9	1	9	1	6.40936	6.40442	4.46159	7.89579	1	7.89579
29	Q6NRJ3	exosc10	1	0	1	0	6.1778	6.1778	-Inf	7.89379	0	7.89379
30	Q6GP40	LOC443640	1	0	1	0	5.07846	5.07846	-Inf	7.85456	0	7.85456
31	Q7ZXB1	mcm7-b	13	2	13	2	6.32613	6.26616	5.43661	7.81828	2	7.81828
32	Q90XE4	park7	5	0	5	0	6.9223	6.9223	-Inf	7.80057	0	7.80057
33	A0AUT2	usp5	7	4	4	1	6.2968	6.16265	5.72124	7.71778	5	7.71778
34	O73932	igf2bp3-a	13	0	2	0	6.23922	6.23922	-Inf	7.71635	0	7.71635
35	Q6DJE0	sec23b	6	0	6	0	6.14968	6.14968	-Inf	7.70597	0	7.70597
36	Q7ZTQ5	fxr1-b	7	0	3	0	6.162	6.162	-Inf	7.69349	0	7.69349
37	Q91431	NA	6	3	3	2	6.22745	6.19229	5.11823	7.68365	3	7.68365
38	Q7ZXP9	ctps1-b	6	1	6	1	6.20008	6.1986	3.73483	7.64688	0	7.64688
39	Q6IP65	rqcd1	5	0	5	0	6.60807	6.60807	-Inf	7.64677	0	7.64677
40	Q7ZYJ8	sec13	4	0	4	0	6.68856	6.68856	-Inf	7.61076	0	7.61076
41	Q7ZWR3	padi2	4	2	4	2	6.14245	6.11657	4.90464	7.60793	2	7.60793
42	Q5U259	elavl1-b	5	0	5	0	6.5894	6.5894	-Inf	7.60178	0	7.60178
43	Q6IR57	sec31b	10	0	6	0	5.89792	5.89792	-Inf	7.57917	0	7.57917
44	Q6NTP6	psmd2	4	1	4	1	5.96838	5.87894	5.23815	7.57792	1	7.57792
45	Q63ZS0	NA	9	0	3	0	6.58002	6.58002	-Inf	7.56437	0	7.56437
46	Q6AX24	LOC446273	1	1	1	1	5.65536	5.46721	5.2014	7.54527	2	7.54527
47	A4IFX0	LOC100049139	6	0	3	0	5.8515	5.8515	-Inf	7.54169	0	7.54169
48	Q6VRB0	prmt1-b	5	1	5	1	6.41318	6.37898	5.29248	7.52965	1	7.52965
49	A2RV70	znf326	3	0	3	0	6.12051	6.12051	-Inf	7.50072	0	7.50072
50	P08537	tuba	4	3	1	1	6.40357	6.35995	5.38385	7.49042	2	7.49042
51	Q6IRP2	MGC83164	4	2	3	2	6.57321	6.5083	5.71569	7.48627	2	7.48627
52	Q08B40	LOC100158356	5	0	5	0	6.00886	6.00886	-Inf	7.45603	0	7.45603
53	Q6PA46	polr2b	6	0	6	0	5.75674	5.75674	-Inf	7.42883	0	7.42883
54	Q641I6	LOC494638	4	1	4	1	6.33943	6.30901	5.16962	7.4183	1	7.4183
55	Q566K4	larp1	7	0	7	0	5.69208	5.69208	-Inf	7.40809	0	7.40809
56	Q6GNR8	pabpc4	10	2	1	0	5.86642	5.86642	-Inf	7.39789	0	7.39789
57	Q7ZW57	ccdc89	1	0	1	0	6.22154	6.22154	-Inf	7.39152	0	7.39152
58	Q6GQK0	golga7	1	0	1	0	6.61491	6.61491	-Inf	7.3774	0	7.3774
59	Q6IP09	pabpc1-b	20	1	2	0	5.82006	5.82006	-Inf	7.37636	0	7.37636
60	Q90WW0	pum1	5	0	3	0	5.99465	5.99465	-Inf	7.37486	0	7.37486
61	Q5M989	LOC496165	3	2	3	2	6.45113	6.33506	5.82127	7.37378	2	7.37378
62	A6H8J1	prrc1-a	1	0	1	0	6.43985	6.43985	-Inf	7.36207	0	7.36207
63	Q66KF3	MGC86445	8	0	4	0	5.71316	5.71316	-Inf	7.34663	0	7.34663
64	Q6GPS9	hadha	5	3	5	3	5.87022	5.7289	5.31389	7.2971	3	7.2971
65	Q801T6	pygm	5	4	1	1	5.63044	5.60588	4.37079	7.29607	1	7.29607
66	Q0IH14	mrps9	4	0	4	0	6.05115	6.05115	-Inf	7.28076	0	7.28076
67	Q6DFB8	ttc37	8	0	8	0	5.39396	5.39396	-Inf	7.27476	0	7.27476
68	Q7ZX83	hnrpdl-a	4	0	4	0	6.31956	6.31956	-Inf	7.27395	0	7.27395
69	Q6PF26	qars	5	2	5	2	5.73734	5.61029	5.14158	7.27305	2	7.27305
70	Q2NL57	usp10-a	4	0	4	0	5.77521	5.77521	-Inf	7.26998	0	7.26998
71	A1L2N5	LOC100036902	7	9	1	1	6.81874	5.65905	6.78759	7.25573	1	7.25573
72	P26696	mapk1	5	1	5	1	6.12736	6.10428	4.8415	7.25496	1	7.25496
73	Q6GM69	NA	3	0	2	0	6.26136	6.26136	-Inf	7.24571	0	7.24571
74	A7E222	LOC100125671	4	1	4	1	5.40075	5.39243	3.67835	7.24368	1	7.24368
75	Q4KLX0	atp6v1a	4	2	4	2	5.79303	5.70102	5.0739	7.23249	3	7.23249
76	A4IFX5	LOC100049142	6	0	6	0	5.55397	5.55397	-Inf	7.22606	0	7.22606
77	A9ULY4	ddx4	4	0	4	0	5.87994	5.87994	-Inf	7.22238	0	7.22238
78	Q505M7	LOC734152	3	1	3	1	6.09642	6.06006	5.00121	7.21075	1	7.21075
79	Q3B8I6	wu:fj06d02	3	2	3	2	6.34244	6.28411	5.44165	7.20631	2	7.20631
80	Q6IP15	idh3b	2	0	2	0	6.16584	6.16584	-Inf	7.20455	0	7.20455
81	Q6DFJ1	gbe1-prov	3	0	3	0	5.6711	5.6711	-Inf	7.20257	0	7.20257
82	R4JU55	NabKin	1	0	1	0	5.45128	5.45128	-Inf	7.19404	0	7.19404
83	Q60FK1	Xtr	6	0	6	0	5.25404	5.25404	-Inf	7.19357	0	7.19357
84	Q7ZTN2	hdlbp	8	0	8	0	5.36382	5.36382	-Inf	7.18988	0	7.18988
85	Q98SV2	NA	4	2	2	1	5.98475	5.89595	5.25176	7.1747	2	7.1747
86	P08428	atp5a	4	1	4	1	5.9262	5.83207	5.21595	7.17178	1	7.17178
87	Q498L9	kif15-b	4	0	4	0	5.31576	5.31576	-Inf	7.15403	0	7.15403
88	Q5I013	LOC496301	3	0	3	0	5.72171	5.72171	-Inf	7.15308	0	7.15308
89	P52301	ran	2	0	2	0	6.30246	6.30246	-Inf	7.1521	0	7.1521
90	P49739	mmcm3	6	0	6	0	5.47254	5.47254	-Inf	7.14464	0	7.14464
91	B1H1R9	LOC100158287	3	3	1	2	5.89262	5.61762	5.56392	7.13612	3	7.13612
92	Q6GNR2	upf1	4	0	4	0	5.37863	5.37863	-Inf	7.1345	0	7.1345
93	Q7ZXQ2	fus	2	1	2	1	6.00728	6.00728	-Inf	7.12123	1	7.12123
94	Q6NRR2	gys2	2	2	2	2	5.95582	5.58781	5.71281	7.11929	3	7.11929
95	Q05AU8	txlna	4	0	4	0	5.79553	5.79553	-Inf	7.11777	0	7.11777
96	Q6DDM7	acadl	4	0	4	0	5.98064	5.98064	-Inf	7.11109	0	7.11109
97	Q6DCW9	cnot3	4	0	4	0	5.82434	5.82434	-Inf	7.10309	0	7.10309
98	Q7ZYE9	hnrnpab	3	0	2	0	6.11681	6.11681	-Inf	7.10116	0	7.10116
99	P06900	H2B	1	2	1	2	6.48525	6.2811	6.05934	7.09468	3	7.09468
100	Q642N8	strap	2	0	1	0	6.00595	6.00595	-Inf	7.09297	0	7.09297
101	Q8AVP6	LOC446289	3	0	3	0	5.97678	5.97678	-Inf	7.08607	0	7.08607
102	P35567	cdk1-a	3	1	3	1	6.03874	5.97249	5.18938	7.08178	1	7.08178
103	Q7LZG6	ckb	4	1	4	1	6.12833	6.04265	5.3814	7.08135	1	7.08135
104	Q9DF71	ISWI	5	0	5	0	5.32249	5.32249	-Inf	7.07835	0	7.07835
105	Q6AZU7	psmc5	3	0	3	0	5.87059	5.87059	-Inf	7.07679	0	7.07679
106	Q6GNU6	apaf1	4	0	4	0	5.22645	5.22645	-Inf	7.07155	0	7.07155
107	Q76LD2	rfc4	3	0	3	0	5.97842	5.97842	-Inf	7.06543	0	7.06543
108	D0VEW7	POL3	4	0	4	0	5.24391	5.24391	-Inf	7.06345	0	7.06345
109	Q801P9	ddx5	4	0	4	0	5.55884	5.55884	-Inf	7.05019	0	7.05019
110	Q7ZWW8	mrps34	3	0	3	0	6.12551	6.12551	-Inf	7.04774	0	7.04774
111	Q3KPK1	tbcb	3	1	3	1	6.12382	6.04747	5.33122	7.03181	1	7.03181
112	Q6GMA6	cct6a	4	2	4	2	5.82084	5.59814	5.4242	7.02951	3	7.02951
113	Q6GNA5	LOC398434	2	0	2	0	5.95956	5.95956	-Inf	7.02309	0	7.02309
114	Q66KW5	rpl32	2	1	2	1	6.37192	6.28149	5.64604	7.01439	0	7.01439
115	B1WBA6	eif4g1	2	0	2	0	5.42732	5.42732	-Inf	7.00711	0	7.00711
116	Q6IP85	MGC78817	3	2	3	2	6.1514	6.09913	5.20583	6.98658	2	6.98658
117	Q7ZXW3	naa10	2	0	2	0	5.96686	5.96686	-Inf	6.97923	0	6.97923
118	Q4KLU3	larp1b	6	0	3	0	5.3092	5.3092	-Inf	6.97195	0	6.97195
119	O57683	sf3b1	4	0	4	0	5.17702	5.17702	-Inf	6.9694	0	6.9694
120	Q9PW48	map2k6	3	0	3	0	5.81665	5.81665	-Inf	6.96732	0	6.96732
121	Q5U5E2	Saf-A	5	2	3	0	5.40707	5.40707	-Inf	6.95113	0	6.95113
122	Q6P284	iars	2	1	2	1	5.19028	5.14461	4.18952	6.95078	1	6.95078
123	Q7ZXQ6	lypla2	2	1	2	1	6.03862	5.98822	5.07835	6.9426	2	6.9426
124	B7ZR28	N1	3	1	3	1	5.44804	5.44804	-Inf	6.93941	1	6.93941
125	Q7ZYU4	rps9	3	1	3	1	6.16032	6.08888	5.34108	6.93854	1	6.93854
126	A0A060CPB6	tnfaip1	3	0	2	0	5.85101	5.85101	-Inf	6.93802	0	6.93802
127	Q6P6Z0	ddb1	4	2	4	2	5.39571	5.19413	4.96548	6.93448	2	6.93448
128	Q2KHP9	fmr1-b	2	0	2	0	5.46309	5.46309	-Inf	6.92548	0	6.92548
129	Q8AVP9	NA	3	0	2	0	5.90512	5.90512	-Inf	6.9175	0	6.9175
130	Q6NTK9	eml2	1	0	1	0	5.4852	5.4852	-Inf	6.91656	0	6.91656
131	Q90WY9	smn2	3	0	3	0	6.10718	6.10718	-Inf	6.91545	0	6.91545
132	Q7SYS0	gstk1	1	0	1	0	6.01724	6.01724	-Inf	6.90469	0	6.90469
133	A4VCE9	nsf	2	0	2	0	5.30762	5.30762	-Inf	6.90421	0	6.90421
134	Q66KX6	serpina3k	2	1	2	1	5.98538	5.71122	5.6557	6.89968	1	6.89968
135	Q5PQA5	isoc1	2	1	2	1	6.02563	5.9445	5.25722	6.89888	1	6.89888
136	Q6NRU3	rfc2	3	0	3	0	5.72001	5.72001	-Inf	6.89	0	6.89
137	Q7SYX2	serpinb6	4	1	4	1	5.84023	5.75829	5.07562	6.88876	1	6.88876
138	Q6DD72	stau2-B-prov	2	0	2	0	5.36791	5.36791	-Inf	6.88642	0	6.88642
139	Q6GPD7	MGC80472	4	0	4	0	5.71139	5.71139	-Inf	6.88137	0	6.88137
140	Q498K6	MGC114704	3	2	3	2	5.38684	5.26705	4.76895	6.88059	4	6.88059
141	Q6DFK7	g3bp2	2	0	1	0	5.53591	5.53591	-Inf	6.87834	0	6.87834
142	Q6NTL6	gfpt1	11	3	3	0	5.25402	5.25402	-Inf	6.87727	0	6.87727
143	A2BDA0	hist1h4d	2	1	1	0	6.38755	6.20167	5.92932	6.87676	1	6.87676
144	Q32N92	patl1	2	0	2	0	5.32742	5.32742	-Inf	6.8715	0	6.8715
145	Q5U5A7	abcf3	3	0	2	0	5.32263	5.32263	-Inf	6.86669	0	6.86669
146	Q7ZXF4	mthfd1	3	2	3	2	5.23178	5.13152	4.54597	6.8639	2	6.8639
147	A1L3N8	LOC100037142	3	2	2	0	5.61967	5.61967	-Inf	6.86056	0	6.86056
148	Q3KQ54	atic	8	9	2	1	5.44672	5.36478	4.68211	6.85614	1	6.85614
149	Q801P6	LOC398578	3	0	3	0	5.23977	5.23977	-Inf	6.85255	0	6.85255
150	Q6NUH2	naa40	1	0	1	0	5.85408	5.85408	-Inf	6.83842	0	6.83842
151	Q641I5	sec24d	1	0	1	0	5.22471	5.22471	-Inf	6.83749	0	6.83749
152	Q7T0M8	farsb	1	0	1	0	5.25263	5.25263	-Inf	6.83241	0	6.83241
153	Q7SZA8	rpl18	2	1	2	1	6.17808	6.07441	5.50523	6.83227	1	6.83227
154	A0JMW5	narg1l	2	0	2	0	5.28369	5.28369	-Inf	6.82776	0	6.82776
155	Q9PSX0	aldoc	3	3	3	2	6.00402	5.71771	5.68774	6.827	2	6.827
156	Q640J6	wdr82-a	2	0	2	0	5.78615	5.78615	-Inf	6.82486	0	6.82486
157	Q9IAX9	vax2-b	1	0	1	0	5.81674	5.81674	-Inf	6.81674	0	6.81674
158	Q3KPV0	akr7a2	1	1	1	1	5.95298	5.80097	5.42326	6.81335	1	6.81335
159	P19600	hnrnpc	3	0	2	0	5.7956	5.7956	-Inf	6.80797	0	6.80797
160	Q7ZX70	MGC52883	2	0	2	0	6.09395	6.09395	-Inf	6.8053	0	6.8053
161	Q7ZX96	nup93	2	0	2	0	5.11378	5.11378	-Inf	6.80396	0	6.80396
162	Q6PF67	pfkp	2	1	1	0	5.29347	5.29347	-Inf	6.79862	0	6.79862
163	B1WBA2	LOC779081	2	0	2	0	5.05614	5.05614	-Inf	6.7965	0	6.7965
164	Q6P7I2	copg1	3	0	3	0	5.12189	5.12189	-Inf	6.79399	0	6.79399
165	Q5MMR9	smarca4	1	1	1	1	5.00702	5.00702	-Inf	6.78519	1	6.78519
166	Q8AVK9	nsep1	3	0	3	0	5.8625	5.8625	-Inf	6.7847	0	6.7847
167	Q804A5	Pabpn1l-a	2	0	2	0	5.85605	5.85605	-Inf	6.77825	0	6.77825
168	Q6DDI7	gemin2	3	0	3	0	5.79132	5.79132	-Inf	6.77567	0	6.77567
169	Q6GMC3	hsd17b4	2	1	2	1	5.40533	5.36088	4.39343	6.77119	1	6.77119
170	Q7ZYE1	psmd6	1	0	1	0	5.59791	5.59791	-Inf	6.7679	0	6.7679
171	A9JS80	LOC100127333	2	0	2	0	5.44543	5.44543	-Inf	6.76264	0	6.76264
172	Q6PA38	polr2e	2	0	2	0	5.89983	5.89983	-Inf	6.74947	0	6.74947
173	Q6GR36	MGC81121	2	0	2	0	5.61046	5.61046	-Inf	6.74094	0	6.74094
174	Q2VPL8	aldh6a1	2	0	2	0	5.53062	5.53062	-Inf	6.73681	0	6.73681
175	Q6ING3	prdx2	3	1	2	0	5.87996	5.87996	-Inf	6.7296	0	6.7296
176	Q6DE33	uqcrc2	3	0	3	0	5.66308	5.66308	-Inf	6.7266	0	6.7266
177	Q8AX85	Khsrp	2	0	2	0	5.18554	5.18554	-Inf	6.71703	0	6.71703
178	Q6DCK2	ythdf2	2	1	0	1	5.53427	5.39426	4.97447	6.71649	1	6.71649
179	Q6DJH8	actr1a	2	0	2	0	5.60711	5.60711	-Inf	6.7164	0	6.7164
180	Q8AVW1	cnot8	2	0	2	0	5.69784	5.69784	-Inf	6.71021	0	6.71021
181	Q6IRR3	polr2c	2	0	2	0	5.75521	5.75521	-Inf	6.70959	0	6.70959
182	Q5FWN5	msh6	2	0	2	0	4.88163	4.88163	-Inf	6.70771	0	6.70771
183	Q6GP72	ppcs	2	2	2	2	5.75878	5.66894	5.03032	6.70764	1	6.70764
184	A1L3F1	LOC398558	2	0	2	0	5.35932	5.35932	-Inf	6.70175	0	6.70175
185	Q66KX3	rpl23a	1	0	1	0	6.159	6.159	-Inf	6.69473	0	6.69473
186	Q6PF21	mars	1	0	1	0	5.04984	5.04984	-Inf	6.69329	0	6.69329
187	Q498I4	aldh16a1	2	0	2	0	5.03197	5.03197	-Inf	6.68518	0	6.68518
188	Q6PCJ1	dctn1	2	0	2	0	4.87799	4.87799	-Inf	6.68417	0	6.68417
189	Q5U526	eif4a3-a	3	0	2	0	5.5078	5.5078	-Inf	6.67779	0	6.67779
190	Q6NRP6	tdrd3	1	0	1	0	5.10322	5.10322	-Inf	6.67142	0	6.67142
191	Q6DE97	cnot10-a	3	0	1	0	5.0905	5.0905	-Inf	6.67028	0	6.67028
192	Q641D5	hat1	1	0	1	0	5.68371	5.68371	-Inf	6.66806	0	6.66806
193	P29309	ywhab-b	4	2	2	0	5.65152	5.65152	-Inf	6.6639	0	6.6639
194	Q7ZWR6	atp5b	2	0	2	0	5.40199	5.40199	-Inf	6.65739	0	6.65739
195	Q4QQP4	rfc3	2	0	2	0	5.52316	5.52316	-Inf	6.65364	0	6.65364
196	Q498G4	2009-09-01	1	0	1	0	5.54306	5.54306	-Inf	6.65234	0	6.65234
197	Q9DFZ8	camk2g	11	0	1	0	5.16929	5.16929	-Inf	6.64642	0	6.64642
198	Q07CZ6	chaf1b	2	0	2	0	5.18247	5.18247	-Inf	6.64487	0	6.64487
199	Q6DKM0	cand1	3	0	3	0	4.84545	4.84545	-Inf	6.64479	0	6.64479
200	Q32NK8	nelfb	1	0	1	0	5.37368	5.37368	-Inf	6.64434	0	6.64434
201	O57468	ywhae	3	1	2	0	5.62365	5.62365	-Inf	6.63603	0	6.63603
202	A3KMT7	xnf7	4	1	1	0	5.13395	5.13395	-Inf	6.62533	0	6.62533
203	Q6PB01	siae	2	0	2	0	5.46663	5.46663	-Inf	6.6173	0	6.6173
204	Q6DJD1	copa	2	0	2	0	4.78181	4.78181	-Inf	6.61432	0	6.61432
205	Q76LD3	pold3	1	1	1	1	5.571	5.47647	4.8624	6.59706	1	6.59706
206	A1L2P4	LOC100036910	1	0	1	0	5.60852	5.60852	-Inf	6.59285	0	6.59285
207	Q6GPJ5	lrrc40	2	0	2	0	5.11384	5.11384	-Inf	6.59096	0	6.59096
208	Q6DEF1	tia-1	2	0	2	0	5.58651	5.58651	-Inf	6.57086	0	6.57086
209	Q68F38	vac14	1	0	1	0	4.97539	4.97539	-Inf	6.56645	0	6.56645
210	Q2TAQ1	ikbkap	1	0	1	0	4.83991	4.83991	-Inf	6.55592	0	6.55592
211	Q6PA59	ythdf1	3	0	1	0	5.26349	5.26349	-Inf	6.54224	0	6.54224
212	Q2VPL7	LOC733431	1	0	1	0	5.55307	5.55307	-Inf	6.53742	0	6.53742
213	Q4V7M0	strap	2	0	1	0	5.52251	5.52251	-Inf	6.53488	0	6.53488
214	Q6DJI5	pithd1	2	0	2	0	5.61201	5.61201	-Inf	6.5342	0	6.5342
215	B7ZR98	LOC397919	3	3	1	1	5.16331	5.00169	4.65577	6.5202	1	6.5202
216	Q6AZK2	pura	2	0	1	0	5.75501	5.75501	-Inf	6.51751	0	6.51751
217	B1WBE0	eprs	3	2	1	1	4.70281	4.61322	3.97324	6.51631	1	6.51631
218	Q05AW7	ctu1	1	0	1	0	5.37958	5.37958	-Inf	6.51005	0	6.51005
219	Q6NTL0	rpia	1	0	1	0	5.52449	5.52449	-Inf	6.50884	0	6.50884
220	A9JS90	mrps35	4	0	4	0	5.42326	5.42326	-Inf	6.48678	0	6.48678
221	Q4KLF3	kti12	2	0	2	0	5.44118	5.44118	-Inf	6.47988	0	6.47988
222	A1L2Q8	pycrl	1	0	1	0	5.46589	5.46589	-Inf	6.47826	0	6.47826
223	Q92138	PP2A	1	0	1	0	4.95786	4.95786	-Inf	6.46301	0	6.46301
224	A8E5Z1	LOC100126627	2	1	2	1	5.88389	5.57405	5.59149	6.4615	1	6.4615
225	Q8JJ42	NA	1	0	1	0	5.53624	5.53624	-Inf	6.45844	0	6.45844
226	Q7ZX07	rpsa	1	0	1	0	5.50361	5.50361	-Inf	6.458	0	6.458
227	B7ZQZ7	NA	1	0	1	0	5.11541	5.11541	-Inf	6.45784	0	6.45784
228	Q7ZX50	LOC444845	3	0	2	0	5.29741	5.29741	-Inf	6.44809	0	6.44809
229	Q5FWX3	LOC733154	1	0	1	0	5.37365	5.37365	-Inf	6.43716	0	6.43716
230	Q7ZXE3	snrnp40	1	0	1	0	5.4133	5.4133	-Inf	6.42568	0	6.42568
231	Q8UWC3	Cttn	1	1	1	1	5.24057	4.95813	4.92011	6.4053	1	6.4053
232	Q5U5A8	LOC495316	2	0	2	0	4.61442	4.61442	-Inf	6.39976	0	6.39976
233	Q4V7Z9	LOC733251	2	1	2	1	5.07518	4.84026	4.69619	6.39657	1	6.39657
234	Q9W6C5	pdcd6ip	2	0	2	0	4.76126	4.76126	-Inf	6.39473	0	6.39473
235	Q9PW90	xpo1	2	0	2	0	4.66756	4.66756	-Inf	6.39183	0	6.39183
236	Q7ZXC8	myo5a	1	0	1	0	4.88389	4.88389	-Inf	6.38904	0	6.38904
237	Q642R6	nup205	1	0	1	0	4.40381	4.40381	-Inf	6.38609	0	6.38609
238	Q91733	EEF1D	1	0	1	0	5.4302	5.4302	-Inf	6.38459	0	6.38459
239	Q4QR27	LOC733270	1	1	1	1	5.47861	5.20477	5.14857	6.38086	2	6.38086
240	Q8AVT1	paics.1	2	0	2	0	5.24753	5.24753	-Inf	6.35681	0	6.35681
241	Q7ZWZ3	abce1	1	0	1	0	4.8775	4.8775	-Inf	6.35463	0	6.35463
242	Q6GQ59	MGC80325	1	0	1	0	5.18064	5.18064	-Inf	6.35062	0	6.35062
243	Q6NTK6	pwp1	1	0	1	0	5.0016	5.0016	-Inf	6.34402	0	6.34402
244	Q3SYN0	btbd8	1	0	1	0	4.4584	4.4584	-Inf	6.33921	0	6.33921
245	Q5PPV1	alkbh3	1	0	1	0	5.44846	5.44846	-Inf	6.3359	0	6.3359
246	Q6IP64	polr3e	2	0	2	0	4.71187	4.71187	-Inf	6.33512	0	6.33512
247	A1L3K3	LOC100037031	4	1	2	0	5.48203	5.48203	-Inf	6.33167	0	6.33167
248	Q7ZYM6	LOC398533	1	0	1	0	5.32241	5.32241	-Inf	6.32241	0	6.32241
249	Q8AVI1	gmds	1	0	1	0	5.12917	5.12917	-Inf	6.31762	0	6.31762
250	Q5XHG9	rptor	1	0	1	0	4.52618	4.52618	-Inf	6.28961	0	6.28961
251	Q6GPM1	zfr	2	0	2	0	4.59711	4.59711	-Inf	6.27834	0	6.27834
252	Q6DE09	eif4enif1	1	0	1	0	4.81506	4.81506	-Inf	6.27745	0	6.27745
253	Q8AVS4	purb-b	2	0	1	0	5.5083	5.5083	-Inf	6.2708	0	6.2708
254	Q5XHE0	taldo1	1	0	1	0	5.21985	5.21985	-Inf	6.25854	0	6.25854
255	Q9DE47	NA	2	0	2	0	4.34629	4.34629	-Inf	6.24939	0	6.24939
256	Q6GLQ4	ppp1r10	1	0	1	0	4.61376	4.61376	-Inf	6.24724	0	6.24724
257	Q7ZWR2	cars	2	1	2	1	4.83945	4.59122	4.47832	6.22469	1	6.22469
258	Q4V7R1	timm9	1	0	1	0	5.44448	5.44448	-Inf	6.22264	0	6.22264
259	Q5XHI4	fam115	1	0	1	0	4.54973	4.54973	-Inf	6.20292	0	6.20292
260	Q7SYW4	idh2	1	0	1	0	4.99384	4.99384	-Inf	6.20003	0	6.20003
261	Q498L2	sltm	1	0	1	0	4.51578	4.51578	-Inf	6.169	0	6.169
262	Q4QR39	psmc6	2	0	2	0	5.03563	5.03563	-Inf	6.1661	0	6.1661
263	Q05AY5	LOC414691	1	0	1	0	5.15177	5.15177	-Inf	6.16414	0	6.16414
264	Q68FK8	dhx9	2	0	2	0	4.37129	4.37129	-Inf	6.1637	0	6.1637
265	Q6DDU9	rbm5-b	1	0	1	0	4.68109	4.68109	-Inf	6.15821	0	6.15821
266	Q5XHE2	uchl3	1	0	1	0	5.26898	5.26898	-Inf	6.1564	0	6.1564
267	Q6GM65	plaa	1	0	1	0	4.51224	4.51224	-Inf	6.1557	0	6.1557
268	Q6GPZ1	tarbp2	1	0	1	0	5.09191	5.09191	-Inf	6.15546	0	6.15546
269	Q5HZ73	arhgap11a.2	1	0	1	0	4.61307	4.61307	-Inf	6.14454	0	6.14454
270	Q6PA66	nipsnap3a	1	0	1	0	5.15746	5.15746	-Inf	6.14179	0	6.14179
271	P25229	capza1	1	0	1	0	5.25373	5.25373	-Inf	6.14117	0	6.14117
272	Q7ZY98	snd1	1	0	1	0	4.43078	4.43078	-Inf	6.13837	0	6.13837
273	Q5PQA2	cbln1	1	0	1	0	5.31458	5.31458	-Inf	6.12284	0	6.12284
274	Q5EAY1	dnajc9	1	0	1	0	5.25909	5.25909	-Inf	6.10873	0	6.10873
275	Q7SYZ0	vrk1	1	0	1	0	5.50838	5.50838	-Inf	6.09479	0	6.09479
276	E3WDQ9	NA	3	0	1	0	4.48938	4.48938	-Inf	6.09146	0	6.09146
277	Q92139	PP2A	1	0	1	0	4.76574	4.76574	-Inf	6.07915	0	6.07915
278	Q6GQB6	MGC80186	2	0	1	0	4.72963	4.72963	-Inf	6.07207	0	6.07207
279	Q7SZS3	got2	2	0	2	0	4.83746	4.83746	-Inf	6.0607	0	6.0607
280	Q7ZYR9	eif2b2	1	0	1	0	5.04751	5.04751	-Inf	6.05987	0	6.05987
281	O93335	tnpo1	1	0	1	0	4.44462	4.44462	-Inf	6.0574	0	6.0574
282	Q6IND2	MGC83501	2	1	1	0	5.13443	5.13443	-Inf	6.0566	0	6.0566
283	Q6GR32	rps6ka1	2	0	2	0	4.38856	4.38856	-Inf	6.04179	0	6.04179
284	Q640G9	hcfc1	1	0	1	0	4.1518	4.1518	-Inf	6.02102	0	6.02102
285	Q6NU46	acat1-a	1	0	1	0	4.76008	4.76008	-Inf	5.96627	0	5.96627
286	Q6DE08	aurkb-a	1	0	1	0	4.84142	4.84142	-Inf	5.9507	0	5.9507
287	Q5XG40	LOC495219	1	0	1	0	4.17032	4.17032	-Inf	5.94849	0	5.94849
288	Q6IRQ4	rbmx	1	0	1	0	4.76394	4.76394	-Inf	5.93393	0	5.93393
289	Q7ZYG7	ap2b1	1	0	1	0	4.25938	4.25938	-Inf	5.90283	0	5.90283
290	Q6DCX2	ago2	1	0	1	0	4.16681	4.16681	-Inf	5.87439	0	5.87439
291	Q8AVS1	ahsa1	1	0	1	0	4.70435	4.70435	-Inf	5.87433	0	5.87433
292	Q6PAF2	MGC68756	1	1	1	1	4.80945	4.36118	4.61818	5.86632	1	5.86632
293	Q4V7J5	MGC115642	1	0	1	0	4.96638	4.96638	-Inf	5.85382	0	5.85382
294	Q5XGS8	gtpbp1	1	0	1	0	4.3875	4.3875	-Inf	5.8499	0	5.8499
295	Q66J73	abcf1	1	0	1	0	4.25737	4.25737	-Inf	5.84842	0	5.84842
296	Q4V7R0	tigar	1	0	1	0	4.8121	4.8121	-Inf	5.79645	0	5.79645
297	Q5XG18	LOC495233	1	0	1	0	4.08329	4.08329	-Inf	5.78226	0	5.78226
298	Q5U555	LOC495365	1	0	1	0	4.73585	4.73585	-Inf	5.7202	0	5.7202
299	Q7ZXI5	snrpa	1	0	1	0	4.83226	4.83226	-Inf	5.7197	0	5.7197
300	Q8AVW7	capzb	1	0	1	0	4.68017	4.68017	-Inf	5.69255	0	5.69255
301	Q6IU13	nek7	1	0	1	0	4.64735	4.64735	-Inf	5.68606	0	5.68606
302	A0AUU1	mlh1	1	0	1	0	3.96318	3.96318	-Inf	5.65338	0	5.65338
303	Q7ZYJ9	aarsd1-b	1	0	1	0	4.17333	4.17333	-Inf	5.36178	0	5.36178
304	Q6AZJ9	rps21	1	0	1	0	4.81952	4.81952	-Inf	5.32675	0	5.32675
305	Q6GR16	epabp-b	29	3	8	0	8.2235	8.22326	4.95468	9.80912	3	3.01959
306	P30664	mcm4-b	13	2	13	2	6.22817	6.21219	4.78636	7.88942	2	1.1291
307	Q6DD69	pfkm	14	6	13	5	6.93971	6.92201	5.54107	8.44425	6	0.907702
308	Q6GNR4	cltc	13	4	13	4	5.85672	5.83184	4.60226	7.76051	4	0.788354
309	Q7ZYR1	rpl3	7	5	7	5	7.55824	7.54109	6.14622	8.62796	5	0.785819
310	Q7ZWZ7	rpl15	5	2	5	2	7.359	7.33288	6.12503	8.1778	2	0.721795
311	Q641I4	ogt	8	2	8	2	5.56073	5.54188	4.18884	7.23068	1	0.721745
312	Q63ZG6	pygl	38	18	34	15	7.43883	7.40697	6.28834	9.06759	24	0.686747
313	P08429	rpl4-a	14	8	14	8	7.87154	7.8341	6.78849	8.88602	11	0.578136
314	P55862	mcm5-a	11	4	11	4	6.21609	6.16128	5.29006	7.74325	4	0.492807
315	Q5U4V6	LOC397931	7	4	1	1	6.92099	6.89668	5.65687	7.99126	4	0.486501
316	Q5FWY4	mmcm6	11	4	11	4	6.01486	5.95921	5.09482	7.62668	4	0.480148
317	Q6PAD4	tkt	9	2	8	2	6.06763	6.02152	5.0707	7.41301	2	0.438425
318	Q7ZY48	rpl13a	8	5	8	5	7.84851	7.80109	6.86317	8.61632	6	0.408199
319	Q7SZ23	gstm1	9	5	9	5	8.32439	8.27761	7.33335	9.284	7	0.407547
320	Q6INS0	gstt1	9	4	9	4	7.94254	7.90551	6.85489	8.70146	10	0.404755
321	Q66J53	MGC81873	5	2	5	2	6.72392	6.6855	5.65168	7.7393	3	0.387267
322	Q7ZXP8	eef2.1	14	9	8	4	7.04552	6.97241	6.23565	8.57951	10	0.345043
323	Q6GMY9	cse1l	8	3	8	3	5.95796	5.89829	5.06644	7.47183	4	0.330698
324	Q6PCI8	pc.1	8	3	8	3	6.06532	5.97631	5.33323	7.74367	3	0.324968
325	P30883	tubb4	11	7	2	2	7.36309	7.30025	6.49248	8.3528	7	0.320181
326	Q7ZYS1	rpl19	6	3	6	3	7.95303	7.91265	6.90133	8.42666	4	0.317788
327	Q6AZV1	hsp90ab1	18	11	15	9	7.18241	7.07588	6.51985	8.591	19	0.284058
328	Q63ZP1	phf10	1	1	1	1	7.49311	7.3229	7.00398	8.64938	12	0.268377
329	Q6GQB2	rpl7a	11	8	2	1	8.25481	8.20101	7.32125	8.94096	19	0.251331
330	Q8JFZ2	gstp1	6	4	3	2	7.27353	7.23249	6.22866	7.93225	6	0.24436
331	P52297	kpnb1	10	7	10	7	6.61352	6.5558	5.70852	8.0515	9	0.242365
332	Q3B8I3	rpl7	6	6	6	6	7.9933	7.9244	7.15972	8.70833	7	0.225025
333	Q6EE53	MGC83421	5	4	5	4	7.66926	7.46249	7.24768	8.37932	9	0.222169
334	P55861	mcm2	5	2	5	2	5.93111	5.88777	4.90872	7.40698	3	0.215476
335	Q91836	prkra-b	8	3	8	3	6.80741	6.73824	5.97545	7.64575	5	0.211321
336	Q7ZXA2	eef1a-o1	6	4	1	1	7.24615	7.18994	6.33041	8.25522	5	0.211077
337	Q6AX83	lars	7	3	7	3	5.70521	5.64687	4.80459	7.34686	4	0.209539
338	Q7T0R9	rps2	6	4	6	4	7.3558	7.30477	6.40059	8.25071	4	0.203905
339	Q8AVI3	rplp0	9	5	9	5	8.09033	8.01	7.31794	8.93543	8	0.197908
340	Q7SZF6	vtgb1	24	18	24	18	6.85313	6.73998	6.21368	8.57207	26	0.192673
341	Q4FZP2	mri1	3	3	3	3	6.1208	6.02755	5.40688	7.19145	3	0.189501
342	Q7ZYF4	gfpt2	10	5	2	2	6.15174	6.07544	5.35887	7.60473	5	0.186349
343	Q6DJF7	rpl6	11	8	11	8	8.30073	8.21854	7.5373	9.02796	11	0.159446
344	P41116	rpl8	6	4	6	4	8.22055	8.11998	7.53604	8.91927	9	0.149046
345	P18709	LOC100037071	32	22	31	22	6.87843	6.77009	6.2224	8.67247	36	0.144915
346	Q7ZWN5	tpi1	6	3	6	3	6.74021	6.68717	5.80078	7.60791	3	0.12156
347	Q7ZXH6	ywhaq	6	5	4	3	6.82709	6.67218	6.30423	7.73144	4	0.107556
348	Q8AVQ1	rpl13	10	4	10	4	7.98549	7.86532	7.36883	8.59697	7	0.1029
349	Q7ZYS8	rpl10a	9	6	9	6	7.84102	7.80645	6.7248	8.44447	8	0.099328
350	Q5M957	dera	4	3	4	3	6.48565	6.38557	5.7991	7.42362	4	0.0751036
351	Q7SZ25	eno1	4	4	4	4	6.50931	6.45808	5.55578	7.46049	5	0.0626909
352	Q9I8J7	tktl2	14	14	13	14	7.36579	7.15631	6.94857	8.62326	22	0.059079
353	P49401	rps4	12	11	12	11	7.66785	7.54182	7.06908	8.54018	12	0.027735
354	Q801S3	rps3a-a	13	9	3	1	7.86965	7.79899	7.04622	8.71339	10	0.0251034
355	Q5EAY9	sap18	0	1	0	1	-Inf	-Inf	-Inf	0	1	0
356	Q6IRB6	MGC78844	0	1	0	1	-Inf	-Inf	-Inf	0	1	0
357	Q6NU53	cnot10-b	3	0	1	0	-Inf	-Inf	-Inf	0	0	0
358	Q6PH88	abhd14b	1	0	1	0	-Inf	-Inf	-Inf	0	0	0
359	Q71M44	terf2ip	0	1	0	1	-Inf	-Inf	-Inf	0	1	0
360	Q7ZTJ7	hnrnpu	5	2	3	0	6.1692	6.08721	5.40483	7.33508	2	-0.0155203
361	Q6GR58	mdh2	3	3	1	0	5.95456	5.83546	5.33447	6.90167	3	-0.0460618
362	Q00387	serpina6	23	23	23	23	8.86902	8.6647	8.4434	9.98706	57	-0.0467675
363	Q2TAF3	eml4	3	5	3	5	5.63167	5.43522	5.1926	7.05046	5	-0.0474246
364	Q6ING0	LOC443576	9	10	3	2	6.549	6.32385	6.15597	7.82467	10	-0.0493111
365	Q7SZB3	rpl21	2	1	2	1	7.13912	7.09209	6.15054	7.45086	3	-0.07643
366	Q5XH09	cmbl	1	1	1	1	5.83256	5.66733	5.33286	6.62393	2	-0.077006
367	A5PKP3	gart	2	2	2	2	5.27381	5.04556	4.88534	6.45637	2	-0.0823082
368	Q68F13	sucla2	3	2	3	2	5.98925	5.83913	5.455	7.00009	2	-0.0830573
369	Q5XGT3	MGC64482	4	5	3	3	6.80844	6.64521	6.3044	7.78575	6	-0.0992721
370	Q7ZWQ0	RRM1	6	7	6	7	6.03117	5.80679	5.637	7.41293	7	-0.106122
371	O93400	actb	11	13	3	3	7.93822	7.78462	7.41231	8.85582	28	-0.110883
372	Q7ZX34	hspa9	28	31	9	11	7.83179	7.55685	7.503	9.17359	26	-0.114566
373	P39017	rps6	4	2	1	1	7.51942	7.39955	6.90181	8.00337	3	-0.127763
374	Q5U253	pcmt1	8	7	8	7	7.69046	7.47955	7.27559	8.37705	12	-0.131479
375	Q7ZY52	gapdh	4	6	2	4	7.13242	6.85597	6.80535	8.0331	6	-0.149741
376	O93522	myh9	29	31	21	23	6.42851	6.18213	6.06491	8.17765	32	-0.154726
377	Q8AVE3	hspa5	18	17	5	3	7.60024	7.37581	7.20615	8.79552	31	-0.166609
378	Q63ZJ1	suclg1	2	2	2	2	6.48681	6.13919	6.22786	7.01115	2	-0.186023
379	Q5FWK8	alox12b	3	2	3	2	6.01532	5.73035	5.69764	7.18058	2	-0.197159
380	Q498I1	grhpr.2	8	6	8	6	7.5728	7.29438	7.24792	8.44118	8	-0.20509
381	Q7SYQ4	prdx6	5	5	5	5	6.81145	6.5995	6.39824	7.46641	6	-0.207571
382	Q91896	ywhaz	5	3	1	0	6.45835	6.32104	5.89143	7.15293	4	-0.21532
383	Q7ZYT3	rpls3-b	7	4	7	4	6.96727	6.76669	6.53536	7.83321	4	-0.217594
384	Q7ZTK6	hspa8	33	31	4	4	8.39296	8.04891	8.13111	9.61708	110	-0.225519
385	Q6IND5	vwa5a.2	9	12	9	12	7.03129	6.7034	6.75551	8.26764	16	-0.229772
386	Q7ZXV3	actr2-b	3	2	3	2	6.11588	5.88038	5.73765	6.81955	1	-0.246514
387	Q8AVE2	hspa1l	33	30	5	4	6.82016	6.48972	6.54667	7.93209	10	-0.260725
388	Q8JHA7	hpgds	4	3	4	3	7.66589	7.4508	7.25763	8.09384	6	-0.284356
389	Q6GQF3	uba52	2	3	2	3	6.92672	6.68459	6.55752	7.4466	3	-0.287728
390	Q5XGR5	LOC495269	2	4	2	4	6.15226	5.60751	6.00642	7.08846	3	-0.308998
391	Q7ZX77	hspa9	29	30	10	10	8.29724	7.96582	8.02461	9.52691	81	-0.310125
392	A1L2V6	tyms	2	2	2	2	6.00178	5.79536	5.57966	6.73111	2	-0.318694
393	Q6NRQ9	MGC82327	7	8	7	8	7.7124	7.39587	7.42633	8.42614	9	-0.339368
394	Q802C1	grn	7	8	7	7	8.02453	7.66106	7.77809	9.07802	16	-0.343204
395	Q6NTU8	grhpr.1	4	3	4	3	6.48384	6.15369	6.21013	7.21227	3	-0.369546
396	Q6AZR6	xrcc6	5	8	5	8	6.52678	6.12558	6.30711	7.59779	8	-0.381354
397	Q5U4L0	LOC100101274	5	8	2	3	7.44637	7.08948	7.19482	8.22652	11	-0.388533
398	Q6PAB5	akr1b1	3	2	3	2	6.31173	6.02821	5.99248	7.01699	4	-0.448971
399	Q7ZSY1	lgals3	7	6	7	6	7.8046	7.47946	7.5264	8.29006	13	-0.459208
400	Q6INF5	xlZPC	2	4	2	4	6.50556	6.06971	6.30724	7.23388	7	-0.461904
401	Q4ZJ75	LOC443608	6	8	6	7	7.81004	7.43075	7.57529	8.60506	14	-0.476902
402	P50143	cct3	4	9	4	9	6.39192	5.68107	6.29794	7.41607	10	-0.567922
403	Q6NTU5	NA	2	2	2	2	6.89066	6.04556	6.82372	7.25013	3	-0.885101
404	Q7ZWV4	hnrnpa2b1	0	1	0	1	3.82276	-Inf	3.82276	0	1	-5.31294
405	Q7SY98	p4hb	1	1	1	1	4.83797	4.79225	3.83766	0	1	-5.57771
406	Q5XHC9	LOC495035	1	1	0	1	3.87818	-Inf	3.87818	0	2	-5.66937
407	Q7ZYB4	paip1	0	1	0	1	4.26933	-Inf	4.26933	0	1	-5.70834
408	Q7ZXZ8	PCK2	0	1	0	1	3.95075	-Inf	3.95075	0	1	-5.71713
409	P17507	eef1ao	6	4	1	1	5.1926	5.12267	4.36506	0	2	-5.91108
410	Q6GR52	NA	2	4	0	1	4.61406	-Inf	4.61406	0	1	-5.95181
411	Q6DDN7	hacl1	0	1	0	1	4.3043	-Inf	4.3043	0	1	-5.97055
412	Q7SZ95	Cam	1	1	1	1	5.47737	5.29761	5.00753	0	1	-6.00949
413	Q7SZB2	rpl27a	1	1	1	1	5.72501	5.64274	4.96202	0	1	-6.03092
414	Q6NRE1	NA	0	1	0	1	4.48921	-Inf	4.48921	0	1	-6.06655
415	Q6IRB1	MGC78865	0	1	0	1	4.60366	-Inf	4.60366	0	1	-6.10622
416	Q641C5	MGC82112	1	1	1	1	4.66947	4.54128	4.07704	0	1	-6.10701
417	Q6P7I8	pls3	1	1	1	1	4.60281	4.29791	4.30559	0	1	-6.1087
418	A0AUT4	LOC100036778	0	2	0	2	4.38328	-Inf	4.38328	0	2	-6.12333
419	Q561L6	amdhd1	1	1	1	1	5.40199	5.30856	4.6888	0	1	-6.16788
420	Q6GMC7	akr1a1	0	1	0	1	4.67588	-Inf	4.67588	0	1	-6.17843
421	Q6DCM8	hsd17b10	1	1	1	1	5.36374	5.2285	4.79119	0	1	-6.19109
422	P81168	ctsl2	1	1	1	1	5.60096	5.46966	5.01745	0	1	-6.19548
423	Q6PCI0	ppp6r1	0	1	0	1	4.43971	-Inf	4.43971	0	0	-6.21869
424	B1H1X4	srrt-a	0	1	0	1	4.34811	-Inf	4.34811	0	0	-6.23621
425	Q5HZF7	MSH2	0	1	0	1	4.54615	-Inf	4.54615	0	1	-6.24343
426	Q6NRZ5	LOC397937	0	1	0	1	4.56396	-Inf	4.56396	0	1	-6.26124
427	Q66KH0	nans	2	1	1	1	5.46211	5.33159	4.8764	0	1	-6.2763
428	Q8UW77	mapre1	1	1	1	1	5.16667	4.82893	4.89948	0	0	-6.3274
429	Q66J24	LOC446930	0	1	0	1	4.55019	-Inf	4.55019	0	1	-6.32915
430	Q2VPH0	MGC132155	1	2	1	2	4.92386	4.65102	4.59268	0	1	-6.35906
431	O42287	itsn1	0	1	0	1	4.09339	-Inf	4.09339	0	1	-6.36144
432	Q91717	col2a1	0	2	0	2	4.07799	-Inf	4.07799	0	2	-6.37829
433	Q9PTK6	fatvg	1	1	1	1	4.88833	-Inf	4.88833	0	1	-6.43435
434	B9V8R0	NA	0	1	0	1	5.34264	-Inf	5.34264	0	1	-6.4419
435	Q4V874	psmd1	1	2	1	2	5.25943	5.15697	4.58193	0	2	-6.4503
436	Q6PF43	vwa5a	0	1	0	1	4.65575	-Inf	4.65575	0	1	-6.47044
437	Q2VPN2	snrpb	1	1	1	1	5.48779	5.27582	5.0746	0	1	-6.47449
438	Q7ZTL5	cct8	0	2	0	2	4.68907	-Inf	4.68907	0	2	-6.48027
439	Q6AZM9	eef2.2	4	4	1	1	4.84728	4.46015	4.61808	0	2	-6.52508
440	Q4FZQ7	rpl35	1	1	1	1	6.34745	6.18495	5.8418	0	0	-6.54273
441	P04266	krt5.4	6	6	1	1	5.63782	5.54167	4.93583	0	2	-6.58791
442	Q63ZM8	ado	1	1	1	1	5.85476	5.65444	5.42241	0	1	-6.60045
443	A7VK04	cul5	1	2	1	2	4.67754	3.79802	4.61608	0	2	-6.60457
444	B6SE89	MYH11	2	3	0	1	4.47299	-Inf	4.47299	0	1	-6.61363
445	P06892	LOC100037078	1	1	1	1	6.1461	6.01762	5.5545	0	1	-6.6345
446	Q68F42	dpyd	0	1	0	1	4.49294	-Inf	4.49294	0	1	-6.64335
447	P13549	eef1as	5	3	1	1	5.71452	5.60446	5.0645	0	2	-6.67386
448	Q7ZY25	NA	0	2	0	1	4.97467	-Inf	4.97467	0	2	-6.71472
449	Q8AVW5	ywhaz	5	4	1	1	5.89458	5.75555	5.33226	0	1	-6.73214
450	Q6GPJ6	glod4	1	1	1	1	5.62336	5.33688	5.3073	0	1	-6.76154
451	Q7ZY54	mat2a	2	1	2	1	6.28587	6.23729	5.31042	0	1	-6.78949
452	Q9IB72	gp37	1	2	0	1	5.29314	-Inf	5.29314	0	1	-6.79571
453	O57383	polb	0	1	0	1	5.09272	-Inf	5.09272	0	0	-6.82035
454	Q8JG68	LOC398398	0	1	0	1	5.81589	-Inf	5.81589	0	1	-6.82894
455	Q498I6	uroc1	0	2	0	2	5.06043	-Inf	5.06043	0	2	-6.85164
456	Q8AVK0	dars	2	2	2	2	5.52293	5.32968	5.0782	0	2	-6.85257
457	P11048	lmna	0	1	0	1	4.74457	-Inf	4.74457	0	1	-6.85456
458	Q6GN63	idh3a	1	1	1	1	6.24343	6.18378	5.35178	0	1	-6.87662
459	Q7T0N8	hadh	1	2	1	2	5.64369	4.87613	5.56236	0	2	-6.90011
460	Q6GNM7	dhx8	1	1	1	1	5.12395	4.26266	5.05964	0	0	-6.92689
461	Q6AX35	usp5	4	5	1	2	5.53629	5.26991	5.19761	0	2	-7.00069
462	A1A5J5	tp53bp2	0	1	0	1	4.78704	-Inf	4.78704	0	1	-7.01662
463	Q5U4M6	LOC495465	0	1	0	1	5.61987	-Inf	5.61987	0	1	-7.01974
464	Q6GLM3	MGC84721	1	1	1	1	6.96262	6.94981	5.42589	0	1	-7.02991
465	Q6PBB7	etfb	1	2	1	2	5.89214	5.57075	5.61056	0	2	-7.0385
466	Q32NK6	hagh	0	2	0	2	5.70733	-Inf	5.70733	0	1	-7.04509
467	Q7SZ11	LOC398427	1	3	1	3	5.71985	5.18667	5.56929	0	3	-7.04836
468	Q91662	Hsp90	4	3	1	1	6.53732	6.3726	6.03651	0	1	-7.04957
469	Q641C7	rnpep	2	4	2	4	5.57619	5.21927	5.32465	0	5	-7.06472
470	A2VDA5	NA	10	8	1	1	6.65754	6.58108	5.86553	0	2	-7.08934
471	Q7ZWT3	sf1	1	3	1	3	5.89163	5.50954	5.65888	0	3	-7.09788
472	P42664	uvs.2	1	1	1	1	6.50737	6.46356	5.48937	0	1	-7.11109
473	Q66L23	rpl24	2	1	2	1	6.5785	6.42885	6.04313	0	3	-7.17205
474	Q4V7L5	med9	0	1	0	1	6.37495	-Inf	6.37495	0	1	-7.21189
475	Q7ZYU0	rps6	4	2	1	1	6.48855	6.26576	6.09202	0	1	-7.21943
476	Q91673	zp4	2	3	1	2	5.8681	5.26205	5.74449	0	4	-7.22686
477	A8E602	LOC100126637	1	2	1	2	6.15143	5.61099	6.00381	0	3	-7.26902
478	Q58QC3	nphs1	1	1	1	1	5.6368	5.41597	5.23732	0	1	-7.27156
479	G1ESZ8	LOC100158266	0	4	0	4	5.58634	-Inf	5.58634	0	5	-7.28364
480	Q52KW0	shank2	0	1	0	1	5.27727	-Inf	5.27727	0	2	-7.29345
481	Q8AY70	gapdh	4	5	2	3	6.21529	5.94113	5.88562	0	3	-7.33987
482	Q6PAB3	mdh1	2	2	2	2	6.18868	5.82261	5.94422	0	1	-7.34412
483	Q7ZXY6	atp2a1	0	1	0	1	5.61977	-Inf	5.61977	0	1	-7.47705
484	Q6PF69	mvp	0	3	0	3	5.48809	-Inf	5.48809	0	2	-7.50963
485	Q6DD68	LOC397850	15	17	1	2	6.28966	6.06006	5.90308	0	4	-7.55937
486	L8B5R8	Fbw7-gamma	1	1	1	1	6.07972	5.80617	5.7494	0	3	-7.56509
487	Q3KQ13	MGC131121	1	1	1	1	6.0202	5.56503	5.83268	0	3	-7.58566
488	Q505L4	LOC397864	2	2	1	1	6.66694	6.55747	6.01481	0	4	-7.61144
489	Q6DFG8	gyg	1	3	1	3	5.8992	4.57901	5.87791	0	4	-7.65386
490	O73681	TM	1	2	1	2	6.22227	5.8407	5.98918	0	1	-7.66247
491	Q9W627	xrcc5	1	5	1	5	5.95518	4.91472	5.9137	0	5	-7.75065
492	Q91719	LOC397882	5	7	1	2	6.68771	6.38719	6.38616	0	2	-7.78606
493	Q4V805	LOC733250	1	1	1	1	6.88149	6.67805	6.45439	0	1	-7.82432
494	Q9W791	TCP1	0	10	0	1	6.27383	-Inf	6.27383	0	9	-8.00009
495	Q4V858	cdc5l	0	1	0	1	6.37905	-Inf	6.37905	0	1	-8.19393
496	A7UKY7	insm1	1	1	1	1	7.30993	5.90727	7.29241	0	1	-8.86972
497	Q505N5	MGC115273	1	1	1	1	8.66286	8.08789	8.52852	0	4	-9.71254
