## Supplemental Table 2 for "DEAD-box RNA Helicases Act as Nucleotide Exchange Factors for Casein Kinase 2"

### Sheet: Substrate inhibition 
Substrate inhibition parameters ATP concentration: CK1e1-294: 100 µM ; CK2a2: 50 µM								GraphPad Prism v7.0:
	Km [Peptide substrate] (µM)		Vmax (nmol/min/µg)		Ki (mM)			Non-linear fit to Substrate inhibition equation
	CK1e1-294	CK2a2	CK1e1-294	CK2a2	CK1e1-294	CK2a2		Best-fit values ± Std. error (SEM)
Buffer	94.1 ± 41.1	3.3 ± 1.0	2.4 ± 0.7	0.5 ± 0.1	0.2 ± 0.1	0.3 ± 0.1
DDX3X	192 ± 102.2	3.5 ± 0.5	2.3 ± 0.6	0.9 ± 0.1	2.6 ± 1.9	1.4 ± 0.4
DDX5	129 ± 54.1	5.6 ± 0.5	2.1 ± 0.4	1.1 ± 0.1	6.3 ± 5.8	0.7 ± 0.1
DDX27	123.2 ± 19.4	3.1 ± 0.5	5.7 ± 0.4	1.0 ± 0.1	55.2 ± 119.6	0.5 ± 0.1
DDX56	211.9 ± 92.4	4.5 ± 0.9	3.2 ± 0.7	1.0 ± 0.1	5.9 ± 5.7	0.7 ± 0.2

### Sheet: Michaelis Menten ATP
Michaelis-Menten parameters Peptide substrate concentration: CK1e1-294: 1000 µM ; CK2a2: 20 µM						GraphPad Prism v7.0:
	Km [ATP] (µM)		Vmax (nmol/min/µg)			Non-linear fit to Michaelis-Menten equation
	CK1e1-294	CK2a2	CK1e1-294	CK2a2		Best-fit values ± Std. error (SEM)
Buffer	52.1 ± 3.9	16.1 ± 2.8	0.5 ± 0.1	0.6 ± 0.1
DDX3X	52.4 ± 12.7	20.7 ± 2.0	2.4 ± 0.2	1.2 ± 0.1
DDX5	41.6 ± 10.3	16.8 ± 1.1	2.4 ± 0.2	1.2 ± 0.1
DDX27	37.8 ± 3.2	14.4 ± 1.8	4.8 ± 0.1	1.1 ± 0.1
DDX56	36.8 ± 1.7	19.1 ± 2.2	2.4 ± 0.1	1.2 ± 0.1

### Sheet: IC50 ADP
Dose response - Inhibition Peptide substrate / ATP concentration: CK1e1-294: 1000 / 100 µM CK2a2: 40 / 75 µM				GraphPad Prism v7.0:
	IC50 ADP (µM)			Non-linear fit to [Inhibitor] vs. normalized response -- Variable slope equation
	CK1e1-294	CK2a2		Best-fit values ± Std. error (SEM)
Buffer	98.4 ± 17.6	57.9 ± 12.0
DDX3X	171.9 ± 18.5	68.0 ± 12.0
DDX5	185.3 ± 30.2	36.3 ± 5.8
DDX27	88.07 ± 14.6	111.3 ± 21.3
DDX56	189.8 ± 29.8	89.0 ± 21.7

### Sheet: IC50 Mutant peptide substrate
Dose response - Inhibition Peptide substrate / ATP concentration: CK1e1-294: 150 / 100 µM CK2a2: 150 /50 µM				GraphPad Prism v7.0:
	IC50 Mutant Substrate (µM)			Non-linear fit to [Inhibitor] vs. normalized response -- Variable slope equation
	CK1e1-294	CK2a2		Best-fit values ± Std. error (SEM)
Buffer	15.3 ± 1.1	14.6 ± 2.3
DDX3X	38.1 ± 3.6	521.1 ± 80.3
DDX5	65.7 ± 7.5	430.9 ± 57.9
DDX27	174.9 ± 31.7	451.8 ± 69.4
DDX56	29.9 ± 9.1	1123.0 ± 129.7

### Sheet: EC50 DDX proteins 
Dose response - Stimulation Peptide substrate / ATP concentration: CK1e1-294: 1000 / 100 µM ; CK2a2: 100 /50 µM						GraphPad Prism v7.0:
	EC50 (µM)		Hill Coefficient (nH)			Non-linear fit to [Agonist] vs. normalized response -- Variable slope equation
	CK1e1-294	CK2a2	CK1e1-294	CK2a2		Best-fit values ± Std. error (SEM)
DDX3X	0.94 ± 0.03	0.07± 0.03	1.2 ± 0.1	1.1 ± 0.2
DDX5	1.04 ± 0.06	1.0± 0.02	0.9 ± 0.1	0.9 ± 0.2
DDX27	0.07 ± 0.01	6.5 ± 2.2	0.9 ± 0.1	0.7 ± 0.1
DDX56	1.09 ± 0.09	0.8 ± 0.3	0.8 ± 0.1	0.4 ± 0.1
GFP	> 106	> 105	n.c.	n.c.
BSA	> 106	7.9 ± 3.8	n.c.	n.c.
g-Glob.	> 106	10.2 ± 2.9	n.c.	n.c.
			n.c. : not calculated

### Sheet: Stopped flow 
Exponential - Two phase decay
	CK2a2					CK2a2
	+ DDX27					+ Ovalbumin
	0 µM	1 µM	10 µM	50 µM	75 µM	0 µM	1 µM	10 µM	50 µM	75 µM
Kfast (s-1)	[78,26, 85,06]	[120,7, 137,4]	[187,0, 220,1]	[276,6, 329,1]	[581,5, 665,5]	[86,22, 92,44]	[79,98, 85,21]	[78,99, 83,23]	[62,75, 67,73]	[68,56, 75,19]
Kslow (s-1)	[10,27, 10,64]	[11,86, 12,23]	[11,09, 11,36]	[11,75, 12,15]	[10,18, 10,37]	[11,82, 12,21]	[11,34, 11,59]	[11,05, 11,25]	[10,15, 10,53]	[10,31, 10,69]
GraphPad Prism v7.0:
Exponential - Two phase decay
95% confidence
